# Durable and reversible epigenetic programming of human hematopoietic stem cells as a platform for modulation of platelet function

**DOI:** 10.64898/2026.03.27.714536

**Authors:** Tianyi Ye, Wanying Xu, Maria N. Barrachina, Peng Lyu, Mateusz Antoszewski, Lucrezia della Volpe, Chun-Jie Guo, Andrew J. Lee, Emily Villalpando, Isaac A. Johnson, Madelaine S. Theardy, Spencer D. Shelton, Lara Wahlster, Alexis Caulier, Luana Messa, Michael Poeschla, Gaurav Agarwal, Ronodeep Mitra, Alec A. Schmaier, Jonathan S. Weissman, Kellie R. Machlus, Vijay G. Sankaran

**Author notes:** Correspondence should be addressed to V.G.S.

## Abstract

Programmable epigenome editing offers control of gene expression without altering DNA sequence, but its capacity to program human hematopoietic stem cells (HSCs) and their differentiated progeny remains incompletely characterized. Here, we establish that DNA methylation-based epigenome editors delivered transiently as RNA induce heritable gene silencing in primary human HSCs. Targeting the platelet integrin β3 (*ITGB3*) produced silencing that persisted through long-term HSC self-renewal and megakaryocytic differentiation, impaired aggregation of *in vitro*-derived platelets, and was partially reversed through targeted demethylation at this locus. Silencing remained stable in human HSCs four months after transplantation into mice. Targeting additional platelet-associated genes demonstrated broad applicability with this approach. Together, these findings establish DNA methylation-based epigenome editing as a platform for durable and reversible programming of human HSCs and demonstrate its application to modulating platelet function.
