## Supplementary material for "Durable and reversible epigenetic programming of human hematopoietic stem cells as a platform for modulation of platelet function": Table S1

### Sheet: qPCR primers
	CD47-F	TATCCTCGCTGTGGTTGGACTG
	CD47-R	TAGTCCAAGTAATTGTGCTAGAGC
	ITGB3-F	CATGGATTCCAGCAATGTCCTCC
	ITGB3-R	TTGAGGCAGGTGGCATTGAAGG
	GP1BB-F	TGCTGTGCCGCCTGCGGAGG
	GP1BB-R	TCTCCTCAGGACTCGTCGGTTC
	ANO6-F	TACCTGACTCCACAGACAGCCA
	ANO6-R	ATCAGTCTGGGTCCTTGGGAGT
	SERPINH1-F	AACCGTGGCTTCATGGTGACTC
	SERPINH1-R	TGATGAGGCTGGAGAGCTTGTG
	PTGS1-F	GATGAGCAGCTTTTCCAGACGAC
	PTGS1-R	AACTGGACACCGAACAGCAGCT
	PDE3A-F	AGAGCCTCTGAGGAAAGCATCG
	PDE3A-R	GCTGCTCCATAATTGAGTCCAGG

### Sheet: bs primers
	CD47-p-bs1-F	GTGTTATYGTTTTGGAGTAGGT
	CD47-p-bs1-R	AAACAAAACCCACTACCCAAA
	CD47-p-bs2-F	TAGTTTGGGTAGTGGGTTTTGTTT
	CD47-p-bs2-R	CAACAACCRCAAAACTAAAAAC
	ITGB3-p-bs-F	TTTTTTTTAGGYGTAGGGTTTAG
	ITGB3-p-bs-R	RAAACCTCACTCACCTCCTA
	GP1BB-p-bs-F	GTTTTTGGGTTATTTTTGGTTAGG
	GP1BB-p-bs-R	CTAAAAATCCCCTCTAAATCTAACCC
	ANO6-p-bs-F	GGTYGTATTGGGTATGTTTAGT
	ANO6-p-bs-R	CTCCTCCTCCATTTATAACAAAAC
	SERPINH1-p-bs-F	AAGYGTTTTTAATTTTTTAGAAGTTTTT
	SERPINH1-p-bs-R	RAAAACTCCAATTTATAAACTCTAACTC

### Sheet: IVT primers
	IVT-F	ATCGTACGTAGGCCGCTAATACGACTCACTATAAGG
	IVT-R	TTTTTTTTTTTTTTTTTTTTTTTTTTTTTTTTTTTTTTTTTTTTTTTTTTTTTTTTTTTTTTTTTTTTTTTTTTTTTTTTTTTTTTTTTTTTTTTTTTTTTTTTTTTTTTTTTTTTTTTTGCTAGCTCCAGGGTGTGG

### Sheet: sgRNA
	AAVS1	GGGGCCACTAGGGACAGGAT
	CD47_p1	GTCGGTCCTGCCTGTAACGG
	CD9_p1	TAAGTTAGCCCTCACCATGC
	B2M_p2	GAGTAGCGCGAGCACAGCTA
	B2M_p7	TATAAGTGGAGGCGTCGCGC
	ITGB3_p3	gttggCGTAGGAGGTGAGTG
	GP1BB_p1	CGACCGGACTCCAGACTCAC
	ANO6_p2	CGCCGGGGAAAGCCGAGCCG
	SERPINH1_p1	CGAGAGCGAGAGTCACGTCC
