## Supplementary material for "Durable and reversible epigenetic programming of human hematopoietic stem cells as a platform for modulation of platelet function": Table S2

### Sheet: Sheet1
												Methylation rate(methylation/(methyl+unmethyl)
Index	chr	start	end	pvalue	qvalue	meth.diff(sgITGB3-sgAAVS1)	CpGs island (1: yes)	Overlap_genes	gene expression in HSC	in_gene_body	Methylation_type	sgAAVS1_R1	sgAAVS1_R2	sgITGB3_R1	sgITGB3_R2	Overlapped ATAC peak in HSC
1	chr1	1724101	1725100	6.98361e-14	8.77351e-08	30.4752	1	CDK11A	CDK11A:32.2	TRUE	hyper	0.127273	0.169492	0.447761	0.459854	chr1-1723490-1725327:40.1648509388682
2	chr1	1724201	1725200	5.68415e-13	4.48937e-07	27.4525	1	CDK11A	CDK11A:32.2	TRUE	hyper	0.321678	0.331081	0.586387	0.613953	chr1-1723490-1725327:40.1648509388682
3	chr1	1724301	1725300	5.68415e-13	4.48937e-07	27.4525	1	CDK11A	CDK11A:32.2	TRUE	hyper	0.321678	0.331081	0.586387	0.613953	chr1-1723490-1725327:40.1648509388682
4	chr1	1724401	1725400	2.37954e-13	2.35675e-07	28.5139	1	NA	NA	FALSE	hyper	0.335766	0.34507	0.605405	0.643902	chr1-1723490-1725327:40.1648509388682
5	chr1	1724501	1725500	1.55352e-10	4.89567e-05	26.9075	1	NA	NA	FALSE	hyper	0.410714	0.4375	0.674699	0.709677	chr1-1723490-1725327:40.1648509388682
6	chr1	93850601	93851600	6.91546e-09	0.000863776	30.4916	NA	NA	NA	FALSE	hyper	0.283582	0.302326	0.645833	0.584906	chr1-93850753-93851045:2.14785299138332
7	chr1	93850701	93851700	6.91546e-09	0.000863776	30.4916	NA	NA	NA	FALSE	hyper	0.283582	0.302326	0.645833	0.584906	chr1-93850753-93851045:2.14785299138332
8	chr1	93850801	93851800	9.74926e-11	3.55743e-05	34.8748	NA	NA	NA	FALSE	hyper	0.186441	0.259259	0.595238	0.572368	chr1-93850753-93851045:2.14785299138332
9	chr1	179576401	179577400	1.14764e-07	0.00569247	-26.8116	NA	NA	NA	FALSE	hypo	0.6	0.623529	0.343434	0.342593	NA
10	chr1	179576501	179577500	1.14764e-07	0.00569247	-26.8116	NA	NA	NA	FALSE	hypo	0.6	0.623529	0.343434	0.342593	NA
11	chr1	192807801	192808800	1.11295e-08	0.00118101	-32.0238	1	NA	NA	FALSE	hypo	0.652778	0.705882	0.363636	0.36	chr1-192808250-192809735:25.7742358965999
12	chr1	246521201	246522200	8.38832e-08	0.00458938	-53.9455	NA	NA	NA	FALSE	hypo	1	0.92	0.388889	0.4375	NA
13	chr1	246521301	246522300	8.38832e-08	0.00458938	-53.9455	NA	NA	NA	FALSE	hypo	1	0.92	0.388889	0.4375	NA
14	chr1	247127101	247128100	7.79496e-09	0.000931805	-26.523	NA	NA	NA	TRUE	hypo	0.416667	0.365854	0.08	0.133929	chr1-247127107-247128248:1.5840415811452
15	chr1	247127201	247128200	7.79496e-09	0.000931805	-26.523	NA	NA	NA	TRUE	hypo	0.416667	0.365854	0.08	0.133929	chr1-247127107-247128248:1.5840415811452
16	chr1	247127301	247128300	7.79496e-09	0.000931805	-26.523	NA	NA	NA	TRUE	hypo	0.416667	0.365854	0.08	0.133929	chr1-247127107-247128248:1.5840415811452
17	chr2	117625101	117626100	9.27358e-09	0.00107604	25.1922	NA	NA	NA	FALSE	hyper	0.706897	0.754717	0.981132	0.982143	NA
18	chr3	12484501	12485500	3.66165e-11	1.61181e-05	-27.0926	1	TSEN2	TSEN2:44.5	TRUE	hypo	0.528986	0.541096	0.243243	0.287879	chr3-12483503-12485190:40.3527880756142
19	chr3	12484601	12485600	3.06047e-10	8.16081e-05	-25.3385	1	TSEN2	TSEN2:44.5	TRUE	hypo	0.521127	0.538462	0.25974	0.296296	chr3-12483503-12485190:40.3527880756142
20	chr3	12484701	12485700	3.06047e-10	8.16081e-05	-25.3385	1	TSEN2	TSEN2:44.5	TRUE	hypo	0.521127	0.538462	0.25974	0.296296	chr3-12483503-12485190:40.3527880756142
21	chr3	12484801	12485800	2.04354e-10	6.09366e-05	-28.5523	1	TSEN2	TSEN2:44.5	TRUE	hypo	0.627119	0.622222	0.327869	0.350877	chr3-12483503-12485190:40.3527880756142
22	chr4	139015901	139016900	3.15543e-09	0.000475575	-36.5355	1	NOCT	NOCT:21.5	TRUE	hypo	0.679012	0.704918	0.328358	0.32	chr4-139014833-139016968:56.9718005964427
23	chr4	139016001	139017000	4.73536e-08	0.00327482	-27.2947	1	NOCT	NOCT:21.5	TRUE	hypo	0.756303	0.795455	0.505495	0.492754	chr4-139014833-139016968:56.9718005964427
24	chr4	139016101	139017100	4.73536e-08	0.00327482	-27.2947	1	NOCT	NOCT:21.5	TRUE	hypo	0.756303	0.795455	0.505495	0.492754	chr4-139014833-139016968:56.9718005964427
25	chr4	139016201	139017200	4.73536e-08	0.00327482	-27.2947	1	NOCT	NOCT:21.5	TRUE	hypo	0.756303	0.795455	0.505495	0.492754	chr4-139014833-139016968:56.9718005964427
26	chr4	139016301	139017300	4.73536e-08	0.00327482	-27.2947	NA	NOCT	NOCT:21.5	TRUE	hypo	0.756303	0.795455	0.505495	0.492754	chr4-139014833-139016968:56.9718005964427
27	chr4	169618301	169619300	3.93545e-08	0.00295765	34.4006	NA	NA	NA	TRUE	hyper	0.32	0.340426	0.618182	0.712329	NA
28	chr5	1724901	1725900	3.65466e-08	0.00284692	-34.3209	1	NA	NA	FALSE	hypo	0.698113	0.766667	0.407407	0.380952	chr5-1724098-1725956:2.04046034181416
29	chr5	31614501	31615500	2.62986e-08	0.0022657	-27.9322	NA	NA	NA	FALSE	hypo	0.521008	0.574713	0.30137	0.237624	chr5-31614267-31615175:29.2913451699901
30	chr5	31614601	31615600	2.62986e-08	0.0022657	-27.9322	NA	NA	NA	FALSE	hypo	0.521008	0.574713	0.30137	0.237624	chr5-31614267-31615175:29.2913451699901
31	chr5	83077901	83078900	1.01556e-07	0.00528247	31.8633	NA	XRCC4	XRCC4:87.1	TRUE	hyper	0.226667	0.255319	0.521127	0.591549	chr5-83076638-83078228:33.3991140160107
32	chr5	171807301	171808300	4.88606e-10	0.000114872	-25.2156	NA	NA	NA	FALSE	hypo	0.702899	0.758621	0.493902	0.459302	chr5-171807014-171808027:4.83266923061248
33	chr6	5815301	5816300	6.07758e-10	0.000132711	25.8602	NA	NA	NA	TRUE	hyper	0.775	0.7	1	0.986842	NA
34	chr6	30453601	30454600	5.57304e-08	0.003611	26.4318	NA	NA	NA	FALSE	hyper	0.460784	0.383838	0.705882	0.663043	chr6-30453212-30454137:17.2096720934589
35	chr6	30453701	30454700	1.0465e-08	0.00112052	28.697	NA	NA	NA	FALSE	hyper	0.516484	0.44186	0.770642	0.7625	chr6-30453212-30454137:17.2096720934589
36	chr6	155163701	155164700	1.27441e-08	0.00129457	-27.5221	NA	TIAM2	TIAM2:50.3	TRUE	hypo	0.772152	0.703704	0.452174	0.462963	chr6-155164409-155165338:1.39610444439916
37	chr7	130940301	130941300	2.08069e-07	0.00809277	-32.456	NA	NA	NA	FALSE	hypo	0.784314	0.838235	0.555556	0.442623	NA
38	chr7	130940401	130941400	2.08069e-07	0.00809277	-32.456	NA	NA	NA	FALSE	hypo	0.784314	0.838235	0.555556	0.442623	chr7-130941370-130941852:1.74513055549895
39	chr8	8045501	8046500	2.04592e-07	0.00804783	28.0867	NA	NA	NA	FALSE	hyper	0.59375	0.6	0.859375	0.904762	NA
40	chr8	127907301	127908300	7.54489e-08	0.00437727	-28.6781	NA	NA	NA	FALSE	hypo	0.78481	0.746835	0.5	0.460674	NA
41	chr8	127907401	127908400	9.46686e-08	0.00502938	-29.4214	NA	NA	NA	FALSE	hypo	0.773333	0.733333	0.48	0.440476	NA
42	chr8	143245801	143246800	1.79386e-09	0.000312874	-31.6568	1	NA	NA	FALSE	hypo	0.411765	0.433962	0.118182	0.0847458	chr8-143245661-143247785:97.9689445694719
43	chr8	143245901	143246900	7.80582e-08	0.00442811	-26.5432	1	ZFP41	ZFP41:5.04	TRUE	hypo	0.347826	0.318182	0.0849057	0.0357143	chr8-143245661-143247785:97.9689445694719
44	chr8	143246001	143247000	7.80582e-08	0.00442811	-26.5432	1	ZFP41	ZFP41:5.04	TRUE	hypo	0.347826	0.318182	0.0849057	0.0357143	chr8-143245661-143247785:97.9689445694719
45	chr9	20196101	20197100	4.98315e-08	0.00332436	-40.6687	NA	NA	NA	FALSE	hypo	0.829268	0.862069	0.45283	0.414634	NA
46	chr9	20196201	20197200	4.98315e-08	0.00332436	-40.6687	NA	NA	NA	FALSE	hypo	0.829268	0.862069	0.45283	0.414634	NA
47	chr9	20196301	20197300	4.98315e-08	0.00332436	-40.6687	NA	NA	NA	FALSE	hypo	0.829268	0.862069	0.45283	0.414634	NA
48	chr9	33778601	33779600	2.23903e-08	0.00204926	-29.9805	NA	PRSS3	PRSS3:0.623	TRUE	hypo	0.446429	0.362069	0.101449	0.106061	chr9-33778615-33779282:3.35602029903644
49	chr9	33778701	33779700	4.40406e-10	0.000110029	-33.8932	NA	NA	NA	TRUE	hypo	0.522388	0.424242	0.125	0.144928	chr9-33778615-33779282:3.35602029903644
50	chr9	38790901	38791900	1.01912e-08	0.00110555	45.0704	NA	NA	NA	FALSE	hyper	0.375	0.478261	0.823529	0.891892	NA
51	chr9	38791001	38792000	3.28579e-08	0.00266436	49.356	NA	NA	NA	FALSE	hyper	0.309524	0.368421	0.785714	0.857143	NA
52	chr10	71756401	71757400	2.98734e-09	0.000457703	-26.1292	NA	CDH23,VSIR	CDH23:4.94; VSIR:30.1	TRUE	hypo	0.468468	0.491379	0.234694	0.207407	chr10-71756430-71757966:14.4443113670529
53	chr10	103194201	103195200	1.57196e-07	0.0068221	-26.4972	NA	NA	NA	TRUE	hypo	0.934211	0.878788	0.630435	0.652174	chr10-103194141-103194481:1.2618636324377
54	chr10	132971701	132972700	1.59028e-11	7.60368e-06	-28.1385	NA	NA	NA	FALSE	hypo	0.88189	0.84507	0.571429	0.598639	NA
55	chr11	45842901	45843900	6.23849e-12	3.4601e-06	-27.8202	NA	NA	NA	FALSE	hypo	0.525862	0.482517	0.2	0.238889	chr11-45843060-45843750:29.9357010674051
56	chr11	52289101	52290100	1.72434e-08	0.00165464	-39.2857	NA	NA	NA	FALSE	hypo	1	1	0.642857	0.571429	NA
57	chr11	74467201	74468200	1.58748e-07	0.00683598	-35.4695	1	KCNE3	KCNE3:1.3	TRUE	hypo	0.694444	0.786667	0.372881	0.447368	chr11-74466866-74467950:6.38986264936539
58	chr11	74467301	74468300	1.58748e-07	0.00683598	-35.4695	1	KCNE3	KCNE3:1.3	TRUE	hypo	0.694444	0.786667	0.372881	0.447368	chr11-74466866-74467950:6.38986264936539
59	chr11	74467401	74468400	1.23213e-07	0.0058941	-34.1151	1	KCNE3	KCNE3:1.3	TRUE	hypo	0.738095	0.777778	0.380952	0.487805	chr11-74466866-74467950:6.38986264936539
60	chr11	74467501	74468500	1.23213e-07	0.0058941	-34.1151	1	KCNE3	KCNE3:1.3	TRUE	hypo	0.738095	0.777778	0.380952	0.487805	chr11-74466866-74467950:6.38986264936539
61	chr11	94152701	94153700	5.04555e-08	0.00334743	-26.311	NA	PANX1	PANX1:10	TRUE	hypo	0.8	0.804348	0.495238	0.585859	chr11-94152231-94153100:3.19493132468269
62	chr11	94152801	94153800	5.04555e-08	0.00334743	-26.311	NA	PANX1	PANX1:10	TRUE	hypo	0.8	0.804348	0.495238	0.585859	chr11-94153736-94154438:0.751748546984163
63	chr12	48682801	48683800	1.67198e-08	0.00160996	-25.0549	NA	NA	NA	FALSE	hypo	0.566929	0.574468	0.288288	0.35	chr12-48681453-48682901:56.5690781605583
64	chr12	49388401	49389400	1.17129e-07	0.00576944	-27.1815	1	SPATS2	SPATS2:80.4	TRUE	hypo	0.841463	0.810345	0.589744	0.5	chr12-49388742-49389644:7.9470560681183
65	chr13	35916601	35917600	6.89678e-08	0.00415776	25.5055	NA	DCLK1	DCLK1:0.364	TRUE	hyper	0.461538	0.472727	0.741379	0.706349	NA
66	chr17	6893901	6894900	1.74676e-07	0.00735065	25.7716	1	NA	NA	FALSE	hyper	0.349398	0.392857	0.645833	0.62069	chr17-6893364-6894613:5.20854350410456
67	chr17	43554501	43555500	3.40301e-09	0.000504662	-38.2448	NA	NA	NA	TRUE	hypo	0.655738	0.711864	0.268293	0.319444	NA
68	chr17	47253401	47254400	3.93009e-32	1.81648e-25	32.103	1	ITGB3	ITGB3:0.675	TRUE	hyper	0.137255	0.115625	0.432343	0.462222	chr17-47253449-47254823:14.7396411533681
69	chr17	47253501	47254500	4.92738e-48	4.55485e-41	36.6933	1	ITGB3	ITGB3:0.675	TRUE	hyper	0.0486486	0.0311419	0.396429	0.416268	chr17-47253449-47254823:14.7396411533681
70	chr17	47253601	47254600	3.81395e-49	1.05768e-41	35.7601	1	ITGB3	ITGB3:0.675	TRUE	hyper	0.0181818	0.0181818	0.391304	0.35468	chr17-47253449-47254823:14.7396411533681
71	chr17	47253701	47254700	8.03961e-49	1.11477e-41	35.4866	1	ITGB3	ITGB3:0.675	TRUE	hyper	0.0236686	0.0179856	0.395018	0.347826	chr17-47253449-47254823:14.7396411533681
72	chr17	47254001	47255000	1.30715e-40	9.06241e-34	33.5296	1	ITGB3	ITGB3:0.675	TRUE	hyper	0.0604396	0.0472973	0.40404	0.365297	chr17-47253449-47254823:14.7396411533681
73	chr17	63434401	63435400	2.11065e-08	0.00193816	-28.7439	1	CYB561	CYB561:20.4	TRUE	hypo	0.755102	0.725806	0.439655	0.477778	chr17-63434838-63435653:16.5384680336516
74	chr18	59969501	59970500	4.42369e-34	2.45354e-27	-42.8172	1	NA	NA	FALSE	hypo	0.738889	0.788732	0.345029	0.331731	chr18-59969233-59970020:1.34240811961458
75	chr18	59969601	59970600	1.40825e-27	5.57904e-21	-36.2465	1	NA	NA	FALSE	hypo	0.758974	0.794521	0.442786	0.391304	chr18-59969233-59970020:1.34240811961458
76	chr19	16085801	16086800	1.5826e-15	2.74303e-09	39.0927	NA	TPM4	TPM4:69.6	TRUE	hyper	0.209877	0.171233	0.53125	0.606383	chr19-16086009-16087019:12.3770028628464
77	chr19	16085901	16086900	4.2743e-17	8.46673e-11	40.9778	NA	TPM4	TPM4:69.6	TRUE	hyper	0.112676	0.111111	0.482759	0.54878	chr19-16086009-16087019:12.3770028628464
78	chr19	16086001	16087000	4.2743e-17	8.46673e-11	40.9778	NA	TPM4	TPM4:69.6	TRUE	hyper	0.112676	0.111111	0.482759	0.54878	chr19-16086009-16087019:12.3770028628464
79	chr19	16086101	16087100	1.94838e-19	5.4032e-13	42.3328	NA	TPM4	TPM4:69.6	TRUE	hyper	0.0735294	0.0483871	0.454545	0.5	chr19-16086009-16087019:12.3770028628464
80	chr19	16086201	16087200	1.94838e-19	5.4032e-13	42.3328	NA	TPM4	TPM4:69.6	TRUE	hyper	0.0735294	0.0483871	0.454545	0.5	chr19-16086009-16087019:12.3770028628464
81	chr19	16086301	16087300	8.02261e-18	1.85401e-11	39.5926	NA	TPM4	TPM4:69.6	TRUE	hyper	0.047619	0.0263158	0.423077	0.435484	chr19-16086009-16087019:12.3770028628464
82	chr20	28917701	28918700	2.65998e-07	0.00959248	-28.0606	NA	NA	NA	FALSE	hypo	0.756098	0.75	0.517647	0.425	NA
83	chr20	34876701	34877700	2.01908e-07	0.00801041	-26.1778	1	ACSS2	ACSS2:20.5	TRUE	hypo	0.730769	0.776471	0.463158	0.517544	chr20-34875621-34877214:65.8585423482912
84	chr20	34876801	34877800	2.01908e-07	0.00801041	-26.1778	1	ACSS2	ACSS2:20.5	TRUE	hypo	0.730769	0.776471	0.463158	0.517544	chr20-34875621-34877214:65.8585423482912
85	chr20	34876901	34877900	2.01908e-07	0.00801041	-26.1778	NA	ACSS2	ACSS2:20.5	TRUE	hypo	0.730769	0.776471	0.463158	0.517544	chr20-34875621-34877214:65.8585423482912
86	chr20	34877001	34878000	2.01908e-07	0.00801041	-26.1778	NA	ACSS2	ACSS2:20.5	TRUE	hypo	0.730769	0.776471	0.463158	0.517544	chr20-34875621-34877214:65.8585423482912
87	chr20	34877101	34878100	2.63449e-07	0.00953776	-26.0597	NA	ACSS2	ACSS2:20.5	TRUE	hypo	0.76	0.804878	0.478261	0.561905	chr20-34875621-34877214:65.8585423482912
88	chr20	38606401	38607400	4.94242e-08	0.00332436	-32.2585	NA	ARHGAP40	ARHGAP40:0.052	TRUE	hypo	0.781818	0.833333	0.473684	0.494253	NA
89	chr20	38606501	38607500	3.80146e-08	0.00292838	-31.8633	NA	ARHGAP40	ARHGAP40:0.052	TRUE	hypo	0.733333	0.8	0.435484	0.458333	NA
90	chr20	44884301	44885300	2.06582e-10	6.09458e-05	-25.7703	NA	NA	NA	FALSE	hypo	0.659898	0.675676	0.419847	0.39823	chr20-44884633-44886557:40.6212696995371
91	chr20	44884401	44885400	1.95474e-10	5.89224e-05	-26.7713	NA	NA	NA	FALSE	hypo	0.641711	0.64497	0.382114	0.367925	chr20-44884633-44886557:40.6212696995371
92	chr20	44884501	44885500	2.35269e-09	0.000388253	-27.3736	NA	NA	NA	FALSE	hypo	0.555556	0.55303	0.285714	0.274725	chr20-44884633-44886557:40.6212696995371
93	chr20	56722301	56723300	1.31686e-07	0.00615834	-27.0313	NA	NA	NA	FALSE	hypo	0.518072	0.492958	0.25	0.224299	chr20-56721864-56722875:3.89298354688227
94	chr20	58842401	58843400	6.15163e-13	4.48937e-07	26.6719	NA	NA	NA	TRUE	hyper	0.431818	0.396907	0.674419	0.686047	NA
95	chr22	32722901	32723900	1.58013e-08	0.00153754	-27.9209	NA	SYN3	SYN3:7.69	TRUE	hypo	0.659794	0.686747	0.38835	0.396825	chr22-32723259-32724378:24.0291053411009
96	chrX	28206801	28207800	1.77582e-07	0.00745036	25.2778	NA	NA	NA	FALSE	hyper	0.398058	0.401961	0.606742	0.685039	chrX-28206810-28207354:0.161088974353749
97	chrX	28206901	28207900	1.52579e-07	0.00671635	26.025	NA	NA	NA	FALSE	hyper	0.416667	0.412371	0.627907	0.708333	chrX-28206810-28207354:0.161088974353749
